# Convergent evolution of the SARS-CoV-2 Omicron subvariants leading to the emergence of BQ.1.1 variant

**DOI:** 10.1101/2022.12.05.519085

**Authors:** Jumpei Ito, Rigel Suzuki, Keiya Uriu, Yukari Itakura, Jiri Zahradnik, Sayaka Deguchi, Lei Wang, Spyros Lytras, Tomokazu Tamura, Izumi Kida, Hesham Nasser, Maya Shofa, MST Monira Begum, Masumi Tsuda, Yoshitaka Oda, Shigeru Fujita, Kumiko Yoshimatsu, Hayato Ito, Naganori Nao, Hiroyuki Asakura, Mami Nagashima, Kenji Sadamasu, Kazuhisa Yoshimura, Yuki Yamamoto, Tetsuharu Nagamoto, Gideon Schreiber, The Genotype to Phenotype Japan (G2P-Japan) Consortium, Akatsuki Saito, Keita Matsuno, Kazuo Takayama, Shinya Tanaka, Takasuke Fukuhara, Terumasa Ikeda, Kei Sato

## Abstract

In late 2022, although the SARS-CoV-2 Omicron subvariants have highly diversified, some lineages have convergently acquired amino acid substitutions at five critical residues in the spike protein. Here, we illuminated the evolutionary rules underlying the convergent evolution of Omicron subvariants and the properties of one of the latest lineages of concern, BQ.1.1. Our phylogenetic and epidemic dynamics analyses suggest that Omicron subvariants independently increased their viral fitness by acquiring the convergent substitutions. Particularly, BQ.1.1, which harbors all five convergent substitutions, shows the highest fitness among the viruses investigated. Neutralization assays show that BQ.1.1 is more resistant to breakthrough BA.2/5 infection sera than BA.5. The BQ.1.1 spike exhibits enhanced binding affinity to human ACE2 receptor and greater fusogenicity than the BA.5 spike. However, the pathogenicity of BQ.1.1 in hamsters is comparable to or even lower than that of BA.5. Our multiscale investigations provide insights into the evolutionary trajectory of Omicron subvariants.
