## Supplementary Table 1 for "Convergent evolution of the SARS-CoV-2 Omicron subvariants leading to the emergence of BQ.1.1 variant"

### Sheet: Table S1 (substitution event #)
Supplementary Table 1. Information on the number of estimated substitution events in each Omicron lineage
Lineage	Site	Substitution events #	Total sequences	Events per 1M sequences
BA.1	F486	0	1273375	0
BA.1	K444	3	1273375	2.35594
BA.1	L452	4	1273375	3.14126
BA.1	N460	3	1273375	2.35594
BA.1	R346	16	1273375	12.565
BA.2	F486	6	1603935	3.7408
BA.2	K444	13	1603935	8.10507
BA.2	L452	27	1603935	16.8336
BA.2	R346	9	1603935	5.6112
BA.4	K444	5	115119	43.4333
BA.4	N460	1	115119	8.68666
BA.4	R346	11	115119	95.5533
BA.5	K444	65	837977	77.5678
BA.5	N460	12	837977	14.3202
BA.5	R346	49	837977	58.4742
BA.2 (excluding BA.2.75)	F486	1	1597209	0.626092
BA.2 (excluding BA.2.75)	K444	11	1597209	6.88701
BA.2 (excluding BA.2.75)	L452	24	1597209	15.0262
BA.2 (excluding BA.2.75)	N460	3	1597209	1.87828
BA.2 (excluding BA.2.75)	R346	11	1597209	6.88701
BA.2.75	F486	5	6726	743.384
BA.2.75	K444	2	6726	297.354
BA.2.75	L452	3	6726	446.03
BA.2.75	R346	6	6726	892.061
