## Supplementary Table 2 for "Convergent evolution of the SARS-CoV-2 Omicron subvariants leading to the emergence of BQ.1.1 variant"

### Sheet: Table S2 (substitution effects)
Supplementary Table 2. Effect size of each S substitution on Re estimated by a hierarchal Bayesian model
Rank	Substitution	Posterior mean	Posterior 2.5 percentile	Posterior 97.5 percentile	Statistical significance class	R-hat value	Effective sampling size (ESS_bulk)	Effective sampling size (ESS_tail)
1	L452R:F486V	1.12687	1.06992	1.1761	high	1.00161	1586.19	3230.45
2	L452Q	1.12418	1.09605	1.15278	high	1.0074	745.42	2274.76
3	N450D	1.10786	1.07236	1.14303	high	1.0034	1262.38	3413.3
4	N460K	1.08914	1.05505	1.12643	high	1.00231	2227.3	4371.09
5	K444M	1.07185	1.04105	1.10202	high	1.00281	1670.85	3991.64
6	L368I	1.06796	1.03325	1.1028	high	1.00188	3236.02	4999.36
7	L452M	1.06793	1.04924	1.08781	high	1.0047	903.246	2582.5
8	R346T	1.06649	1.05411	1.07982	high	1.00908	525.086	1425.49
9	W64R	1.06625	1.03639	1.09403	high	1.00215	1655.28	3929.61
10	K417T	1.06361	1.0476	1.08082	high	1.00554	773.325	2712.01
11	V445A	1.06295	1.03279	1.09202	high	1.00144	2227.92	4357.07
12	R346S	1.06202	1.0408	1.08429	high	1.00229	1292.57	3676.33
13	Y248S	1.05837	1.03043	1.08532	high	1.00158	1781.07	3701.75
14	R346I	1.05746	1.02957	1.08437	high	1.0014	2031.41	4081.4
15	G339H:I210V:K147E:W152R:G257S	1.05668	0.983605	1.14388	not_significant	1.00179	2010.58	3117.86
16	K356T	1.04823	1.01345	1.08327	high	1.00131	3732.06	5156.71
17	K444T	1.0482	1.02	1.07493	high	1.00088	2508.82	5065.02
18	F643L	1.04718	1.00793	1.08837	high	1.00215	3424.54	4688.85
19	K356R	1.04616	1.01793	1.07233	high	1.00076	2366.54	4003.02
20	I68T	1.04546	1.02801	1.06464	high	1.00169	1619.68	4072.1
21	L212S	1.039	1.02263	1.05703	high	1.00148	1620.38	4336.4
22	Q628K	1.03786	1.00613	1.07124	high	1.00206	3458.88	4703.14
23	Y248H	1.03417	1.01756	1.05035	high	1.00073	1944.27	4000.78
24	R346K	1.03306	1.01095	1.05456	high	1.00086	3110.37	4849.72
25	H146del	1.03301	1.00514	1.06055	high	1.00048	4404.5	4991.49
26	K444N	1.02969	1.00338	1.05489	high	1.00043	5167.88	4884.08
27	N211del:L212I	1.02942	1.00624	1.05043	high	1.00138	4230.96	4690.22
28	K444R	1.02868	0.995856	1.05907	not_significant	1.00042	4018.21	5901.53
29	A262S	1.02677	1.00387	1.05739	high	1.00038	3790.92	4478.82
30	V1264L	1.02422	1.0045	1.04364	high	1.00038	3036.37	4820.09
31	Y144del	1.02003	1.00789	1.03276	high	1.00081	5206.17	5559.62
32	W152L	1.01849	0.992665	1.04496	not_significant	1.00017	8152.95	4443.82
33	F157L	1.01662	1.00033	1.03396	high	1.0006	3121.37	4913.87
34	A688V	1.01603	0.99145	1.04085	not_significant	1.0011	4676.52	5844.28
35	A1020S	1.01394	1.00255	1.02534	high	0.999873	3275.39	5585.64
36	H146Y	1.01331	0.992224	1.03549	not_significant	1.00111	4240.29	5357.04
37	V213T:ins213VGGG	1.0129	0.983812	1.04335	not_significant	1.00224	4992.74	5182.34
38	G181V	1.01205	0.988389	1.03701	not_significant	1.00347	5875.57	4071.26
39	P1263Q	1.01193	0.989175	1.03612	not_significant	1.00203	6561.08	4480.23
40	L858I	1.01191	0.994206	1.03104	not_significant	1.0011	2689.33	4882.8
41	P1162S	1.01178	0.995464	1.02854	not_significant	1.0016	3250.39	4996.25
42	D1153Y	1.01093	0.988372	1.0355	not_significant	1.00015	3446.48	4565.3
43	V6F	1.01067	0.987617	1.03452	not_significant	1.00208	6047.16	4721.17
44	T1231S	1.01059	0.991205	1.03125	not_significant	1.002	2828.03	4625.83
45	P1263S	1.01057	0.986765	1.03537	not_significant	1.00046	3815.61	4202.04
46	V213E	1.01033	0.986214	1.03563	not_significant	1.00029	3719.37	5007.68
47	N164K	1.00919	0.984297	1.03471	not_significant	1.00074	6529.71	4618.2
48	L176F	1.00823	0.992347	1.02459	not_significant	1.00166	2719.4	5591.21
49	S704L	1.00822	0.993185	1.02514	not_significant	1.00075	2825.37	4992.9
50	C1243F	1.00767	0.983473	1.0324	not_significant	1.0004	3704.67	4560.22
51	T632N	1.00697	0.983027	1.03274	not_significant	1.00035	3311.01	3813.53
52	T547I	1.00653	0.991811	1.02254	not_significant	1.00037	5615.05	6502.54
53	T678I	1.00577	0.982624	1.0288	not_significant	1.00052	4481.8	4972.91
54	T941S	1.00565	0.985605	1.02488	not_significant	1.00096	4958.59	5585.37
55	F490S	1.00493	0.96282	1.04846	not_significant	1.00133	3529.88	4277.79
56	S371F	1.00389	0.998319	1.0095	not_significant	1.00141	2576.91	4838.54
57	A222V	1.00386	0.981878	1.03157	not_significant	0.999931	4977.83	5236.1
58	S1252F	1.00365	0.982091	1.02781	not_significant	1.00067	4798.76	4257.15
59	F486S	1.00347	0.972133	1.03628	not_significant	1.0007	4251.7	4695.24
60	A942S	1.00297	0.977953	1.02491	not_significant	1.00093	3943.44	4280.15
61	A522P	1.00289	0.987018	1.01955	not_significant	1.0012	2291.76	5004.66
62	F186S	1.00254	0.987417	1.01847	not_significant	1.00108	2826.36	4952.5
63	D1199N	1.00253	0.967759	1.03762	not_significant	1.00072	4521.53	4912.08
64	S254F	1.00229	0.970947	1.0323	not_significant	1.00066	3318.68	4515.56
65	G446S	1.00132	0.933707	1.06779	not_significant	1.00248	2289.33	3449.8
66	V70del:H69del	1.00081	0.994333	1.00752	not_significant	1.00056	3270.58	5109.51
67	M153I	0.999247	0.980079	1.02016	not_significant	1.00073	3938.1	5245.22
68	S255F	0.998671	0.984618	1.01215	not_significant	1.00057	2581.49	4519.33
69	L5F	0.998073	0.988783	1.00717	not_significant	1.00211	3134.63	4991.4
70	L922F	0.997506	0.973531	1.02128	not_significant	1.00072	3340.01	4662.67
71	Q677H	0.997262	0.981001	1.01383	not_significant	1.00059	3190.59	4942.91
72	R408S	0.996422	0.991221	1.00164	not_significant	1.00026	3431.5	4943.25
73	V289I	0.995564	0.978755	1.01194	not_significant	1.00187	4832.37	4887.93
74	A701V	0.995098	0.971177	1.02066	not_significant	1.00127	2668.78	3598.43
75	T573I	0.993628	0.969638	1.01813	not_significant	1.00136	3237.82	4583.71
76	H49Y	0.993517	0.968788	1.01712	not_significant	1.00256	3466	4882.66
77	S939F	0.993411	0.972651	1.01288	not_significant	1.00103	3694.52	5034.02
78	L938F	0.99206	0.966101	1.01776	not_significant	1.00126	3072.98	4758.82
79	G181A	0.98893	0.974093	1.00399	not_significant	1.00165	3074.71	4845.7
80	V1177I	0.985623	0.970923	0.999597	low	1.00148	2897.59	5033.71
81	T76I	0.982408	0.965163	1.00023	not_significant	1.00151	3894.1	5068.58
82	P1263L	0.980912	0.960032	1.00046	not_significant	1.00162	3020.16	5174.64
83	A846G	0.978013	0.957852	1.00018	not_significant	1.00195	2165.25	3894.76
84	G798D	0.97592	0.956176	0.996322	low	1.00195	2550.45	4556.37
85	P1162L	0.975807	0.961649	0.991448	low	1.00236	1867.4	4450.38
86	Q787H	0.970874	0.946399	0.996907	low	1.00181	2409.13	3400.96
87	V952I	0.970294	0.944664	0.999007	low	1.00094	2250.16	3681.93
88	L179P	0.969679	0.943251	0.997211	low	1.00323	2397.47	4262.14
89	H1058Y	0.969608	0.943783	0.997082	low	1.00135	2655.19	4607.32
90	A831V	0.969153	0.940815	1.00339	not_significant	1.00281	3205.64	4622.27
91	C1248Y	0.965896	0.946086	0.986873	low	1.00222	2283.68	4019.96
92	V1164I	0.965278	0.940754	0.993368	low	1.00159	2588.45	4215.03
93	A890V	0.965176	0.939038	0.992308	low	1.00186	2619.3	4058.63
94	T259A	0.965029	0.947448	0.982866	low	1.002	2860.61	4553.97
95	P1143L	0.964969	0.938802	0.985805	low	1.00282	2312.39	4349.04
96	I1221T	0.964376	0.939792	0.992368	low	1.00274	2155.04	4261.83
97	I1081V	0.964287	0.92341	1.00202	not_significant	1.0007	5074.87	4916.1
98	P1143S	0.96337	0.937758	0.989682	low	1.00139	2742.57	4832.19
99	A1020V	0.955889	0.929532	0.983037	low	1.00381	2314.93	3698.74
100	N658S	0.954004	0.943617	0.964026	low	1.00733	750.733	1994.84
101	S940F	0.95202	0.92564	0.980161	low	1.00329	2258.79	4491.83
102	M1229I	0.949538	0.925161	0.974499	low	1.00291	2075.72	4683.51
103	V3G	0.948051	0.936133	0.959678	low	1.00695	821.68	2242.9
104	ins214EPE	0.923968	0.904445	0.942802	low	1.00572	972.478	3245.65
105	D405B	0.923034	0.881599	0.956414	low	1.00044	2605.79	4216.08
106	Q493R	0.894552	0.848417	0.92842	low	1.00384	2018.89	3821.6
107	G496S:L981F:N856K:S371L:T547K:T95I:A67V:V143del:Y145del	0.857631	0.793002	0.927365	low	1.00439	1610.92	3248.59
