## Supplementary Table 3 for "Convergent evolution of the SARS-CoV-2 Omicron subvariants leading to the emergence of BQ.1.1 variant"

### Sheet: Table S3 (Re for S haplotypes)
Supplementary Table 3. Relative Re value for a viral group represented by each S haplotype
Rank	S haplotype Id	PANGO lineage class	Sequence counts	Posterior mean	Posterior 2.5 percentile	Posterior 97.5 percentile	Statistical significance class	R-hat value	Effective sampling size (ESS_bulk)	Effective sampling size (ESS_tail)
1	hap_951	BA.5 (BQ.1.1)	37	1.7632	1.69036	1.82925	high	1.00027	3138.75	5152.6
2	hap_1446	BA.5 (BQ.1.1)	38	1.73628	1.63475	1.81038	high	1.00044	4549.97	5628.39
3	hap_1449	BA.5 (BQ.1.1)	518	1.73513	1.69805	1.77263	high	1.00206	2199.61	4023.72
4	hap_1792	BA.2.75	106	1.70554	1.64701	1.77338	high	1.0013	4045.71	5694.55
5	hap_1442	BA.5 (BQ.1)	137	1.70191	1.65217	1.76038	high	1.00158	3765.45	5853.2
6	hap_1441	BA.5 (BQ.1)	363	1.65127	1.62211	1.68163	high	1.00338	1650.74	3766.45
7	hap_1436	BA.5 (BQ.1)	27	1.65065	1.595	1.71785	high	1.00092	4356.14	5666.08
8	hap_1789	BA.2.75	28	1.64705	1.57611	1.72122	high	1.00037	4058.23	5919.7
9	hap_2560	BA.5	42	1.60555	1.54924	1.67376	high	1.00131	2729.14	4872.82
10	hap_1141	BA.5	36	1.59446	1.54875	1.64992	high	1.00131	3371.92	5443.69
11	hap_1896	BA.2.75	103	1.57207	1.54185	1.6043	high	1.00251	1874.08	4834.22
12	hap_1822	BA.2.75	43	1.56733	1.52727	1.61153	high	1.00061	2688.08	5121.97
13	hap_1324	BA.5	57	1.56566	1.5361	1.59777	high	1.00145	1767.63	4093.81
14	hap_1756	BA.2.75	27	1.5595	1.52018	1.60096	high	1.00138	2511.53	4912.31
15	hap_1776	BA.2.75	50	1.52655	1.49039	1.5669	high	1.00074	2549.73	3846.29
16	hap_1140	BA.5	940	1.50022	1.48535	1.51534	high	1.00846	510.157	1115.36
17	hap_1523	BA.5	142	1.49759	1.47601	1.5203	high	1.00464	1054.94	2877.17
18	hap_1380	BA.5	22	1.49713	1.46793	1.52926	high	1.00218	1737.64	3725.09
19	hap_1160	BA.5	45	1.49112	1.46713	1.51597	high	1.00338	1238.54	2981.24
20	hap_810	BA.5	51	1.485	1.46291	1.50826	high	1.00205	1239.97	2700.12
21	hap_800	BA.5	60	1.48303	1.46213	1.50392	high	1.00323	1005.08	2563.96
22	hap_1073	BA.5	110	1.48106	1.46047	1.50258	high	1.00374	1039.32	2740.37
23	hap_1129	BA.5	57	1.47592	1.45591	1.49551	high	1.00395	893.168	2455.81
24	hap_1173	BA.5	245	1.4707	1.45344	1.48868	high	1.00688	705.075	1824.57
25	hap_1157	BA.5	85	1.46771	1.44431	1.49262	high	1.00201	1318	3186.86
26	hap_1137	BA.5	16	1.46184	1.43512	1.4889	high	1.00201	1624.24	3682.3
27	hap_1125	BA.5	22	1.46167	1.43628	1.48758	high	1.00148	1345.7	2993.77
28	hap_798	BA.5	16	1.45782	1.43275	1.48353	high	1.00216	1442.84	2987.38
29	hap_1426	BA.5	127	1.45484	1.43594	1.47411	high	1.00301	866.367	2069.69
30	hap_1472	BA.5	64	1.45468	1.43312	1.47725	high	1.00342	1103.71	2924
31	hap_1085	BA.5	56	1.43336	1.41532	1.45167	high	1.00519	778.827	2184.64
32	hap_1752	BA.2.75	49	1.43218	1.41126	1.45297	high	1.00433	1083.94	2647.89
33	hap_1294	BA.4	264	1.43075	1.41391	1.44728	high	1.00794	698.634	1770.81
34	hap_1065	BA.5	37	1.42699	1.40194	1.45169	high	1.00266	1374.74	3408.22
35	hap_2108	BA.5	36	1.42367	1.39944	1.44803	high	1.00401	1331.51	3272.77
36	hap_871	BA.4	66	1.41976	1.39793	1.44249	high	1.00182	1266.89	2765.9
37	hap_1496	BA.5	22	1.4191	1.399	1.43966	high	1.00433	995.911	2572.71
38	hap_875	BA.4	48	1.4183	1.39368	1.44408	high	1.00321	1416.98	3826.02
39	hap_866	BA.4	48	1.41825	1.39331	1.4443	high	1.00371	1282.61	3308.37
40	hap_2068	BA.5	26	1.41757	1.38885	1.44712	high	1.00124	1999.4	3687.5
41	hap_2634	BA.5	43	1.41171	1.38605	1.43736	high	1.00296	1428.92	3311.34
42	hap_1575	BA.5	14	1.40906	1.3822	1.43589	high	1.00223	1579.28	3857.03
43	hap_1292	BA.4	1402	1.40841	1.39471	1.42232	high	1.00788	502.234	1239.16
44	hap_1120	BA.5	21	1.40757	1.38391	1.43107	high	1.00268	1415.03	3017.79
45	hap_2655	BA.5	53	1.40474	1.38071	1.42874	high	1.00331	1212.79	3143.84
46	hap_1145	BA.4	120	1.40448	1.38628	1.42298	high	1.00535	852.242	2089.77
47	hap_1016	BA.5	11	1.40171	1.3758	1.42752	high	1.0037	1703.62	3905.03
48	hap_1093	BA.5	17	1.4006	1.37638	1.42501	high	1.00254	1308.52	3566.09
49	hap_1806	BA.4	46	1.40025	1.37992	1.42025	high	1.00535	970.087	2431.79
50	hap_2637	BA.5	42	1.39581	1.37215	1.42007	high	1.00312	1418.56	3353.41
51	hap_2650	BA.5	828	1.39415	1.38011	1.40837	high	1.00735	529.59	1288.15
52	hap_1592	BA.5	85	1.39316	1.37333	1.41318	high	1.00313	1018.42	2235.92
53	hap_1066	BA.5	247	1.39135	1.37727	1.40585	high	1.00722	533.622	1209.49
54	hap_766	BA.5	22	1.387	1.36041	1.41283	high	1.00186	1814.35	4346.22
55	hap_732	BA.5	486	1.38687	1.37339	1.40065	high	1.0086	491.92	1187.63
56	hap_1647	BA.5	55	1.38598	1.36858	1.40313	high	1.00489	771.272	2033.45
57	hap_1200	BA.5	492	1.38579	1.37077	1.40074	high	1.00665	581.34	1409
58	hap_1218	BA.5	12	1.38343	1.35685	1.40904	high	1.00274	1472.1	3489.44
59	hap_1072	BA.5	150	1.38331	1.36494	1.4009	high	1.00407	849.113	1908.66
60	hap_911	BA.5	7	1.38312	1.35565	1.41163	high	1.00246	1643.56	3467.32
61	hap_580	BA.5	14	1.38223	1.35023	1.41473	high	1.0026	1843.41	2971.53
62	hap_1097	BA.5	28	1.38016	1.35369	1.40694	high	1.00176	1816.92	3931.68
63	hap_1280	BA.4	67	1.37762	1.35509	1.39955	high	1.00366	1193.25	3206.08
64	hap_1284	BA.4	123	1.37607	1.35735	1.39533	high	1.0035	938.158	2112.78
65	hap_1305	BA.4	205	1.37561	1.35903	1.3919	high	1.00599	746.201	1717.07
66	hap_1288	BA.4	35	1.37392	1.34765	1.39933	high	1.00252	1491.12	3641.54
67	hap_2645	BA.5	67	1.37013	1.34633	1.39274	high	1.00327	1245.66	3144.48
68	hap_720	BA.5	278	1.36786	1.35404	1.38174	high	1.00859	535.809	1354.91
69	hap_1100	BA.5	15	1.3647	1.34023	1.38843	high	1.00214	1527.41	4023.16
70	hap_1114	BA.5	188	1.36379	1.34731	1.37995	high	1.00497	722.703	1928.03
71	hap_1416	BA.5	21	1.36312	1.33616	1.38906	high	1.00167	1613.82	3941.67
72	hap_765	BA.5	581	1.36159	1.34845	1.37489	high	1.00845	500.255	1210.9
73	hap_1078	BA.5	181	1.36149	1.34398	1.37884	high	1.004	835.93	1922.86
74	hap_769	BA.5	86	1.35974	1.34433	1.37483	high	1.00531	678.442	1461.83
75	hap_754	BA.5	116	1.35813	1.34322	1.3726	high	1.00761	593.156	1398.18
76	hap_1369	BA.5	198	1.3558	1.34164	1.36982	high	1.00662	548.514	1345.93
77	hap_2389	BA.5	26	1.35339	1.32916	1.37836	high	1.00242	1669.3	3546.54
78	hap_1188	BA.5	22	1.35266	1.32405	1.38072	high	1.00096	1825.81	3726.98
79	hap_1063	BA.5	11159	1.35143	1.33875	1.36434	high	1.00903	460.805	1002.26
80	hap_1360	BA.5	16	1.34868	1.32062	1.37529	high	1.00358	1356.41	3595.75
81	hap_1677	BA.5	420	1.3416	1.32637	1.35685	high	1.00715	654.464	1604.18
82	hap_1338	BA.5	72	1.34046	1.31993	1.36076	high	1.00246	1115.07	2615.45
83	hap_1049	BA.5	61	1.33989	1.31679	1.36258	high	1.00407	1353.95	3013.7
84	hap_1362	BA.5	19	1.33977	1.31424	1.36397	high	1.00268	1555.51	3016.81
85	hap_1014	BA.5	1051	1.33907	1.32642	1.35217	high	1.00863	478.916	1091.38
86	hap_1674	BA.5	58	1.33761	1.31232	1.36241	high	1.00439	1383.99	3241.36
87	hap_996	BA.5	479	1.33582	1.3226	1.34913	high	1.00818	513	1168.24
88	hap_1109	BA.4	18	1.33037	1.30214	1.35736	high	1.00129	1817.19	3294.58
89	hap_1091	BA.5	586	1.32911	1.31503	1.34349	high	1.00653	615.613	1582.01
90	hap_1025	BA.5	28	1.3274	1.29522	1.35848	high	1.0027	1920.97	4594.67
91	hap_1041	BA.5	371	1.32585	1.31249	1.33912	high	1.00773	526.778	1309.7
92	hap_1224	BA.5	37	1.31971	1.29112	1.34682	high	1.0026	1638.26	3330.69
93	hap_1031	BA.5	43	1.30801	1.27842	1.33791	high	1.00147	2026.09	4081.37
94	hap_1210	BA.5	17	1.30799	1.27761	1.33705	high	1.00214	1957.41	4278.22
95	hap_1228	BA.5	598	1.2979	1.28319	1.31241	high	1.00583	636.893	1704.64
96	hap_1103	BA.5	342	1.2949	1.27848	1.31144	high	1.00435	825.641	2041.46
97	hap_989	BA.5	18	1.29192	1.26191	1.32192	high	1.00084	4121.53	5111.89
98	hap_1254	BA.4	59	1.28776	1.26297	1.31277	high	1.00176	1599.82	3413.24
99	hap_861	BA.4	71	1.28541	1.26153	1.30948	high	1.00202	1855.24	3454.57
100	hap_1002	BA.4	104	1.28323	1.26104	1.30508	high	1.00332	1335.68	3469.39
101	hap_1258	BA.4	177	1.28217	1.26385	1.29962	high	1.00401	1058.04	2659.95
102	hap_855	BA.4	30	1.27919	1.2495	1.30963	high	1.00167	1842.48	4450.86
103	hap_1020	BA.4	186	1.2776	1.25928	1.29598	high	1.00326	1118.5	2472.61
104	hap_856	BA.4	48	1.27169	1.24389	1.29759	high	1.00073	2008.22	4173.96
105	hap_737	BA.4	76	1.26812	1.24368	1.29248	high	1.00267	1573.57	3155.66
106	hap_1272	BA.4	1842	1.26771	1.25528	1.2804	high	1.00782	515.455	1308.02
107	hap_777	BA.4	107	1.26657	1.24509	1.28751	high	1.00311	1360.41	3443.04
108	hap_1267	BA.4	63	1.26628	1.2408	1.29078	high	1.00151	1973.9	3714.69
109	hap_1075	BA.4	2793	1.26272	1.2507	1.27507	high	1.00875	494.495	1194.46
110	hap_1047	BA.4	81	1.25617	1.23254	1.27945	high	1.00206	1682.38	4263.83
111	hap_726	BA.4	49	1.24846	1.22013	1.27604	high	1.00105	1785.1	3573.26
112	hap_300	BA.2	223	1.19835	1.18169	1.21495	high	1.00428	996.936	2491.95
113	hap_335	BA.2	257	1.19768	1.18124	1.21416	high	1.00506	946.475	2406.94
114	hap_297	BA.2	73	1.19732	1.17457	1.22063	high	1.0035	1453.42	3120.29
115	hap_308	BA.2	2798	1.18016	1.16917	1.1911	high	1.00857	463.583	1155.67
116	hap_347	BA.2	48	1.17364	1.15019	1.19762	high	1.00305	1609.99	3330.14
117	hap_305	BA.2	71	1.15546	1.13508	1.17658	high	1.00177	1587.76	3635.18
118	hap_352	BA.2	41	1.11757	1.09815	1.13807	high	1.00246	1565.99	3605.33
119	hap_139	BA.2	182	1.11505	1.10275	1.12722	high	1.00575	673.813	1748.46
120	hap_5	BA.2	78	1.10826	1.09092	1.12615	high	1.00265	1236.96	3286.98
121	hap_434	BA.2	117	1.09798	1.08417	1.11179	high	1.00354	821.174	2316.63
122	hap_433	BA.2	57	1.09798	1.08016	1.11602	high	1.0036	1184.9	2859.94
123	hap_88	BA.2	143	1.0914	1.07859	1.10415	high	1.00622	692.575	1993.68
124	hap_501	BA.2	37	1.08736	1.06935	1.10575	high	1.00272	1419.1	3419.99
125	hap_289	BA.2	36	1.08439	1.06581	1.10242	high	1.00207	1480.92	3299.77
126	hap_355	BA.2	176	1.08317	1.07219	1.09404	high	1.00601	545.383	1328.66
127	hap_84	BA.2	195	1.08077	1.06881	1.09251	high	1.00637	639.281	1678.13
128	hap_353	BA.2	30	1.08017	1.06133	1.09863	high	1.00281	1386.64	3066.82
129	hap_435	BA.2	92	1.07636	1.06088	1.09155	high	1.00464	942.479	2563.17
130	hap_560	BA.2	30	1.07184	1.04292	1.09957	high	1.0017	2954.03	4567.08
131	hap_437	BA.2	2408	1.07125	1.06153	1.08083	high	1.00919	434.053	991.352
132	hap_504	BA.2	80	1.06934	1.0537	1.08427	high	1.0045	1003.89	2943
133	hap_478	BA.2	202	1.06404	1.05153	1.07646	high	1.00474	679.688	1793.99
134	hap_394	BA.2	37	1.06096	1.03998	1.08315	high	1.00216	2225.5	4442.29
135	hap_512	BA.2	105	1.05689	1.04031	1.0729	high	1.00364	1109.19	2664.01
136	hap_384	BA.2	17	1.05585	1.03326	1.07819	high	1.00151	1812.62	4287.88
137	hap_85	BA.2	153	1.05435	1.04193	1.06667	high	1.00541	797.975	2185.29
138	hap_50	BA.2	48	1.04972	1.0282	1.07154	high	1.00094	1976.71	4125.12
139	hap_562	BA.2	796	1.04934	1.03895	1.0595	high	1.00758	502.898	1261.04
140	hap_507	BA.2	988	1.04084	1.0311	1.05048	high	1.00818	466.598	1072.46
141	hap_1704	BA.2	56	1.04036	1.01836	1.0608	high	1.002	1586.6	3242.17
142	hap_386	BA.2	465	1.03993	1.02954	1.05021	high	1.00569	557.071	1150.74
143	hap_387	BA.2	196	1.0372	1.02354	1.05118	high	1.00338	839.927	2375.16
144	hap_493	BA.2	388	1.03241	1.02029	1.04421	high	1.00621	694.622	1812.67
145	hap_247	BA.2	30	1.02906	1.00515	1.05358	high	1.00185	2320.59	3839
146	hap_135	BA.2	29	1.02266	0.997902	1.04818	not_significant	1.00222	2466.16	4381.73
147	hap_2545	BA.2	71	1.02239	1.00626	1.03812	high	1.00206	1163.18	3174.86
148	hap_101	BA.2	179	1.02139	1.00828	1.03448	high	1.00351	854.787	2183.79
149	hap_53	BA.2	26	1.02033	0.997511	1.0434	not_significant	1.00241	2098.09	4508.21
150	hap_105	BA.2	138	1.02025	1.00535	1.03541	high	1.00368	1127.41	2713.71
151	hap_1970	BA.2	104	1.01896	1.00142	1.03657	high	1.00349	1583.18	4289.12
152	hap_414	BA.2	246	1.0178	1.00528	1.03042	high	1.00378	823.572	2030.59
153	hap_174	BA.2	147	1.01725	1.00338	1.03052	high	1.0037	935.274	2325.25
154	hap_1730	BA.2	469	1.01612	1.00476	1.02724	high	1.00511	646.468	1708.17
155	hap_1700	BA.2	78	1.01597	0.996649	1.03503	not_significant	1.00296	1635.28	3633.81
156	hap_1908	BA.2	241	1.01563	1.00348	1.02766	high	1.00406	753.066	1927.5
157	hap_163	BA.2	197	1.01546	1.00038	1.03004	high	1.00324	942.625	2376.26
158	hap_422	BA.2	23	1.01531	0.984259	1.04316	not_significant	1.00123	2870	4805.72
159	hap_99	BA.2	135	1.01471	0.998042	1.03095	not_significant	1.00217	1246.01	3025.63
160	hap_226	BA.2	81	1.01368	0.995817	1.03202	not_significant	1.00173	1616.66	3322.84
161	hap_115	BA.2	28	1.01337	0.990072	1.03724	not_significant	1.00113	3857.78	5552.23
162	hap_254	BA.2	89	1.01226	0.995166	1.02963	not_significant	1.00415	1333.31	3224.32
163	hap_2513	BA.2	85	1.01152	0.992827	1.0302	not_significant	1.00279	1322.77	3205.86
164	hap_1941	BA.2	157	1.01124	0.996424	1.02606	not_significant	1.00347	1069.67	2563.9
165	hap_486	BA.2	35	1.01029	0.986869	1.03254	not_significant	1.0009	2843.66	4321.33
166	hap_110	BA.2	210	1.00978	0.99515	1.02403	not_significant	1.00282	990.06	3062.08
167	hap_249	BA.2	377	1.00964	0.997416	1.02183	not_significant	1.00535	745.159	2034.89
168	hap_253	BA.2	47	1.00825	0.988465	1.02897	not_significant	1.00222	2210.08	5059.51
169	hap_117	BA.2	131	1.00775	0.990819	1.0243	not_significant	1.00422	1335.02	3426.44
170	hap_2628	BA.2	69	1.00733	0.990779	1.02305	not_significant	1.00122	1700.74	3678.86
171	hap_29	BA.2	5257	1.00718	0.998078	1.01601	not_significant	1.00878	429.502	957.509
172	hap_81	BA.2	15	1.00643	0.981178	1.03191	not_significant	1.00226	2375.8	3879.78
173	hap_119	BA.2	133	1.00487	0.988391	1.02056	not_significant	1.00245	1276.98	2743.18
174	hap_59	BA.2	5958	1.00466	0.99575	1.01361	not_significant	1.00842	424.63	979.067
175	hap_14	BA.2	1334	1.00424	0.994599	1.01388	not_significant	1.00759	514.209	1241.35
176	hap_1972	BA.2	86	1.0035	0.981827	1.0238	not_significant	1.00294	1701.53	3347.78
177	hap_86	BA.2	96	1.0033	0.984963	1.01978	not_significant	1.0028	1525.68	3589.29
178	hap_610	BA.2	98	1.00327	0.984437	1.02135	not_significant	1.0012	1565.28	3629.78
179	hap_2515	BA.2	467	1.00135	0.989313	1.01346	not_significant	1.00614	698.695	1596.79
180	hap_127	BA.2	351	0.999896	0.987881	1.01193	not_significant	1.0052	795.702	1915.55
181	hap_123	BA.2	523	0.998025	0.98716	1.00863	not_significant	1.00653	587.289	1358.14
182	hap_1703	BA.2	864	0.997598	0.987099	1.0082	not_significant	1.0065	590.449	1424.14
183	hap_245	BA.2	178	0.996359	0.979932	1.01217	not_significant	1.00312	1120.94	2876.78
184	hap_160	BA.2	69	0.995886	0.97519	1.01574	not_significant	1.00084	2200.51	4360.26
185	hap_181	BA.2	37	0.994887	0.969011	1.02308	not_significant	1.00109	2703.14	4354.88
186	hap_2570	BA.2	123	0.994398	0.979233	1.00946	not_significant	1.00292	1192.87	3027.4
187	hap_707	BA.2	25	0.99351	0.969276	1.01926	not_significant	1.00107	3288.89	4996.64
188	hap_598	BA.2	151	0.991085	0.974997	1.00734	not_significant	1.00475	1136.71	2822.37
189	hap_111	BA.2	208	0.990469	0.976087	1.00497	not_significant	1.00286	1013.36	2500.63
190	hap_109	BA.2	58	0.988762	0.968929	1.00718	not_significant	1.00147	1436.61	3379.38
191	hap_238	BA.2	135	0.988435	0.97192	1.00425	not_significant	1.00224	1052.04	2425.38
192	hap_125	BA.2	30	0.987788	0.960282	1.01274	not_significant	1.00094	2670.23	5058.18
193	hap_169	BA.2	161	0.98676	0.972369	1.00073	not_significant	1.00333	950.95	2296.68
194	hap_2086	BA.2	174	0.986327	0.971734	1.00036	not_significant	1.00345	990.086	2519.43
195	hap_182	BA.2	35	0.986117	0.958746	1.01697	not_significant	1.00102	2845.28	4221.73
196	hap_102	BA.2	469	0.985053	0.973188	0.996971	low	1.00402	802.63	1933.47
197	hap_256	BA.2	2053	0.981369	0.97203	0.990565	low	1.00822	493.683	1275.44
198	hap_2002	BA.2	38	0.974745	0.947045	1.00398	not_significant	1.00184	2219.51	4146.69
199	hap_68	BA.2	32	0.974464	0.947706	1.00023	not_significant	1.00035	3418.87	5129.65
200	hap_133	BA.2	113	0.974421	0.95347	0.99445	low	1.00079	1890.31	4245.22
201	hap_83	BA.2	168748	0.972825	0.964322	0.981254	low	1.00957	407.776	899.194
202	hap_112	BA.2	56	0.972674	0.951433	0.992506	low	1.00074	4014.41	5048.62
203	hap_1931	BA.2	97	0.969574	0.947162	0.991763	low	1.00238	1538.16	3826.25
204	hap_640	BA.2	66	0.968364	0.94205	0.993739	low	1.00177	1698.31	3269
205	hap_206	BA.2	231	0.962947	0.946579	0.979181	low	1.00387	1298.88	2991.64
206	hap_636	BA.2	413	0.962204	0.948722	0.975279	low	1.00443	952.108	2509.03
207	hap_2047	BA.2	237	0.961362	0.945327	0.977159	low	1.00296	1255.43	3593.14
208	hap_400	BA.2	53	0.959955	0.928614	0.988467	low	1.00112	2318.76	4808.15
209	hap_2003	BA.2	871	0.95989	0.948817	0.971037	low	1.00506	737.834	2009.63
210	hap_154	BA.2	788	0.959447	0.948066	0.970974	low	1.00489	761.832	2093.6
211	hap_91	BA.2	168	0.958593	0.939567	0.976564	low	1.00123	1375.29	3371.29
212	hap_405	BA.2	186	0.957756	0.938927	0.975818	low	1.00413	1395.17	3362.1
213	hap_627	BA.2	177	0.957741	0.938422	0.976768	low	1.00256	1496.51	4025.59
214	hap_183	BA.2	1478	0.954104	0.943806	0.964274	low	1.00707	591.825	1587.51
215	hap_1990	BA.2	250	0.951987	0.934362	0.969192	low	1.0024	1472.35	3744.69
216	hap_103	BA.2	343	0.951839	0.936512	0.967468	low	1.00348	1252.41	2762.06
217	hap_544	BA.2	310	0.9504	0.936343	0.964752	low	1.00332	971.654	2869.42
218	hap_197	BA.2	178	0.949801	0.933177	0.965371	low	1.00198	1337.57	3313.96
219	hap_1924	BA.2	211	0.948808	0.930672	0.966399	low	1.00079	1681.08	3527.98
220	hap_2303	BA.1	61	0.947394	0.916147	0.976893	low	1.00055	4423.05	5088.74
221	hap_2028	BA.2	106	0.946856	0.922273	0.970626	low	1.00146	2719.04	4925.77
222	hap_2601	BA.2	274	0.939661	0.922159	0.956544	low	1.00219	1522.47	4499.9
223	hap_118	BA.2	215	0.934405	0.915221	0.953073	low	1.00187	1946.89	3847.1
224	hap_231	BA.2	560	0.930956	0.917717	0.944147	low	1.00342	1030.94	2761.56
225	hap_1846	BA.2	108	0.912409	0.88457	0.939048	low	1.00087	2968.38	5543.98
226	hap_2442	BA.1	33	0.911754	0.875666	0.946966	low	1.00053	3770.82	5465.76
227	hap_2235	BA.1	544	0.907185	0.89357	0.920611	low	1.00418	1033.94	2375.92
228	hap_2343	BA.1	45	0.903891	0.869067	0.938113	low	1.0023	4575.01	5535.38
229	hap_2216	BA.1	73	0.895867	0.870955	0.921023	low	1.00104	4960.5	6054.77
230	hap_1851	BA.1	36	0.891134	0.848605	0.928825	low	1.00071	3902.27	5066.44
231	hap_2180	BA.1	109	0.887645	0.864232	0.911065	low	1.00104	3648.6	5135.46
232	hap_2218	BA.1	67	0.873074	0.845567	0.900083	low	1.00081	2895.02	4884.99
233	hap_2439	BA.1	53	0.868067	0.836262	0.900303	low	1.00138	3171.51	5756.06
234	hap_2226	BA.1	106	0.862543	0.836749	0.887598	low	1.00073	2848.31	4856.31
235	hap_2342	BA.1	25	0.849675	0.810969	0.886711	low	1.00085	5427.72	6275.2
236	hap_145	BA.1	50	0.849554	0.799306	0.897611	low	1.00077	9353.66	5260.17
237	hap_2480	BA.1	43	0.845445	0.806469	0.884289	low	1.00099	4601.96	5269.12
238	hap_2300	BA.1	36	0.840346	0.805792	0.872312	low	1.00167	2506.59	5637.89
239	hap_2506	BA.1	135	0.83818	0.810788	0.86478	low	1.00099	2949.78	5529.77
240	hap_2288	BA.1	85	0.834994	0.80994	0.859798	low	1.00023	6041.22	5857.89
241	hap_2308	BA.1	25	0.833242	0.802964	0.866917	low	1.00172	2294.16	5366.81
242	hap_2196	BA.1	59	0.831739	0.804505	0.858345	low	1.00083	5997.58	6199.99
243	hap_2593	BA.1	45	0.831378	0.797881	0.8683	low	1.00202	2366.52	4467.31
244	hap_2494	BA.1	248	0.828282	0.803771	0.851921	low	1.00153	3008.84	5108.32
245	hap_2335	BA.1	199	0.818109	0.797965	0.838848	low	1.00126	2043.38	4151.1
246	hap_2466	BA.1	430	0.81501	0.795974	0.833726	low	1.00156	2636.49	4617.9
247	hap_2197	BA.1	98	0.813874	0.790215	0.836518	low	1.00024	2720.3	4571.73
248	hap_2292	BA.1	13975	0.809339	0.801601	0.817107	low	1.0089	479.817	1097.45
249	hap_2258	BA.1	22	0.801514	0.773592	0.829903	low	1.00094	3623.28	5787.21
250	hap_2332	BA.1	28	0.77796	0.747645	0.80733	low	1.00039	3160.46	5020.76
251	hap_2454	BA.1	859	0.774247	0.758719	0.789464	low	1.00193	1630.86	3624.56
252	hap_2272	BA.1	2057	0.77049	0.760258	0.780717	low	1.00368	959.767	2553.55
253	hap_2409	BA.1	28	0.758739	0.720152	0.803296	low	1.00174	3396.48	5775.16
254	hap_2359	BA.1	245	0.744185	0.715004	0.773432	low	0.999941	4800.56	6398.54
