## Supplementary Table 5 for "Convergent evolution of the SARS-CoV-2 Omicron subvariants leading to the emergence of BQ.1.1 variant"

### Sheet: Sheet1
Supplementary Table 5. Primers used in this study.
Primer name	Primer sequence (5'-to-3')	Purpose
Omicron universal Fw	cactatagggcgaattgggtaccatgtttgtgttcctggt	Preparation of S expression plasmid
BA.2 WT Rv	agctccaccgcggtggcggccgctcaggtgtagtgcagtttca	Preparation of S expression plasmid
pC-S_BA2-R346T_R	atagacagaggcaaaGGTggtggcattgaacac	Preparation of S expression plasmid
pC-S_BA2-R346T_F	gtgttcaatgccaccACCtttgcctctgtctat	Preparation of S expression plasmid
pC-S_BA2-K444T_R	gtagttgcctcccacGGTgctgtccagcttgtt	Preparation of S expression plasmid
pC-S_BA2-K444T_F	aacaagctggacagcACCgtgggaggcaactac	Preparation of S expression plasmid
pC_S_BA2_N460K_R	aaatggtttcagCTTgctcttcctgaa	Preparation of S expression plasmid
pC_S_BA2_N460K_F	ttcaggaagagcAAGctgaaaccattt	Preparation of S expression plasmid
BA2_con3_F	GGCGGTAGCGGAGGCGGAGGGTCGGCTAGCCATCCAAACATCACCAACCTGTGCCCTTTTGATGAAGTTTTTAACGCCACCAGG	Preparation of S RBD expression plasmid for yeast surface display
RBDc3_BQ1_F	GGCGGTAGCGGAGGCGGAGGGTCGGCTAGCCATACAAACTTGTGCCCTTTTGATGAAGTTTTTAACG	Preparation of S RBD expression plasmid for yeast surface display
S-CoV_pJYDC_R2	CTATTACAAGTCCTCTTCAGAAATAAGCTTTTGTTCGGATCCCTTTGGTCCACACACTGTGGC	Preparation of S RBD expression plasmid for yeast surface display
BA2_R346T_F	CCTGTGCCCTTTTGATGAAGTTTTTAACGCCACCACCTTTGCCTCTGTCTATGCCTGG	Preparation of S RBD expression plasmid for yeast surface display
BA2_K444T_F	GTGATTGCCTGGAACAGCAACAAACTGGACAGCACCGTGGGAGGCAACTACAACTAC	Preparation of S RBD expression plasmid for yeast surface display
BA5_N460K_R	CTCTGTGCTGATGTCCCTCTCAAATGGTTTCAGTTTGCTCTTCCTGAACAGTCTGTATCTG	Preparation of S RBD expression plasmid for yeast surface display
BA_L452R_F	CTGGACAGCAAGGTGGGAGGCAACTACAACTACCGTTACAGACTGTTCAGGAAGAGCAACC	Preparation of S RBD expression plasmid for yeast surface display
BA2_452R460K_R	CTGTGCTGATGTCCCTCTCAAATGGTTTCAGTTTGCTCTTCCTGAACAGTCTGTATCTGTAGTTGTAGTTGCCTCCCACC	Preparation of S RBD expression plasmid for yeast surface display
