## Supplementary Table 6 for "Convergent evolution of the SARS-CoV-2 Omicron subvariants leading to the emergence of BQ.1.1 variant"

### Sheet: Table S6 (detected mutations)
Supplementary Table 6. Summary of unexpected amino acid mutations detected in the working virus stocks
Original clinical isolate	Reference	Position in Reference (nt)	REF	ALT	Quality score	Depth in REF	Depth in ALT	Mutation type	ORF	Amino acid substitution
BA.2 (EPI_ISL_9595859)	No additional amino acid substitutions were detected.
BA.5 (EPI_ISL_12812500)	NC_045512.2	2388	C	T	228	6	209	missense_variant	NSP2	T528I
BA.5 (EPI_ISL_12812500)	NC_045512.2	11750	C	T	222	151	96	missense_variant	NSP6	L260F
BQ.1.1 (EPI_ISL_15579783)	NC_045512.2	26283	AGTT	A	222	137	93	conservative_inframe_deletion	E	V14del
Delta (EPI_ISL_2378732)	NC_045512.2	17440	C	T	228	12	122	missense_variant	NSP13	P402S
Delta (EPI_ISL_2378732)	NC_045512.2	19010	A	G	228	15	137	missense_variant	NSP14	D324G
Delta (EPI_ISL_2378732)	NC_045512.2	27832	T	A	148	182	60	missense_variant	ORF7b	I26N
